# Sex differences in deleterious genetic variants in a haplodiploid social insect

**DOI:** 10.1101/2021.08.26.457852

**Authors:** Sara E. Miller, Michael J. Sheehan

## Abstract

Deleterious variants are selected against but can linger in populations at low frequencies for long periods of time, decreasing fitness and contributing to disease burden in humans and other species. Deleterious variants occur at low frequency but distinguishing deleterious variants from low frequency neutral variation is challenging based on population genetics data. As a result, we have little sense of the number and identity of deleterious variants in wild populations. For haplodiploid species, it has been hypothesized that deleterious alleles will be directly exposed to selection in haploid males, but selection can be masked in diploid females due to partial or complete dominance, resulting in more efficient purging of deleterious mutations in males. Therefore, comparisons of the differences between haploid and diploid genomes from the same population may be a useful method for inferring rare deleterious variants. This study provides the first formal test of this hypothesis. Using wild populations of Northern paper wasps (*Polistes fuscatus*), we find that males have fewer overall variants, and specifically fewer missense and nonsense variants, than females from the same population. Allele frequency differences are especially pronounced for rare missense and nonsense mutations and these differences lead to a lower genetic load in males than females. Based on these data we estimate that a large number of highly deleterious mutations are segregating in the paper wasp population. Stronger selection against deleterious alleles in haploid males may have implications for adaptation in other haplodiploid insects and provides evidence that wild populations harbor abundant deleterious variants.
