## Supplementary material for "Sex differences in deleterious genetic variants in a haplodiploid social insect": Table S1

### Sheet: Table S1
Sample name	Sex	Date Collected	Location	State	Latitude	Longitude	SRA number
Fuscatus_M_2015_398	male	2015-09-09	Freeville, Dunesburg Sportsman Club	wing	42.4464	-76.343
Fuscatus_M_2015_399	male	2015-09-09	Freeville, Dunesburg Sportsman Club	wing	42.4464	-76.343
Fuscatus_M_2015_403	male	2015-09-12	Slaterville Springs Post Office	nest	42.3944	-76.3468
Fuscatus_M_2015_409	male	2015-09-12	Liddell Barn	nest	42.4603	-76.444
Fuscatus_M_2015_415	male	2015-09-12	Beebe Lake Bridge, Location 1	wing	42.4514	-76.48
Fuscatus_M_2015_418	male	2015-09-12	Beebe Lake Bridge, Location 1	wing	42.4514	-76.48
Fuscatus_M_2015_419	male	2015-09-12	Beebe Lake Bridge, Location 1	wing	42.4514	-76.48
Fuscatus_M_2015_420	male	2015-09-12	Beebe Lake Bridge, Location 1	wing	42.4514	-76.48
Fuscatus_M_2015_421	male	2015-09-12	Beebe Lake Bridge, Location 1	wing	42.4514	-76.48
Fuscatus_M_2015_422	male	2015-09-12	Beebe Lake Bridge, Location 1	wing	42.4514	-76.48
Fuscatus_M_2015_423	male	2015-09-12	Beebe Lake Bridge, Location 1	wing	42.4514	-76.48
Fuscatus_M_2015_424	male	2015-09-12	Beebe Lake Bridge, Location 1	wing	42.4514	-76.48
Fuscatus_M_2015_425	male	2015-09-12	Beebe Lake Bridge, Location 1	wing	42.4514	-76.48
Fuscatus_M_2015_426	male	2015-09-12	Beebe Lake Bridge, Location 1	wing	d	-76.48
Fuscatus_M_2015_427	male	2015-09-12	Beebe Lake Bridge, Location 1	wing	42.4514	-76.48
Fuscatus_M_2015_428	male	2015-09-12	Beebe Lake Bridge, Location 1	wing	42.4514	-76.48
Fuscatus_M_2015_429	male	2015-09-12	Beebe Lake Bridge, Location 1	wing	42.4514	-76.48
Fuscatus_M_2015_430	male	2015-09-12	Beebe Lake Bridge, Location 1	wing	42.4514	-76.48
Fuscatus_M_2015_434	male	2015-09-12	Beebe Lake Bridge, Location 2	wing	42.4514	-76.48
Fuscatus_M_2015_436	male	2015-09-12	Beebe Lake Bridge, Location 2	wing	42.4514	-76.48
Fuscatus_M_2015_438	male	2015-09-12	Beebe Lake Bridge, Location 3	wing	42.4514	-76.48
Fuscatus_M_2015_440	male	2015-09-12	Beebe Lake Bridge, Location 3	wing	42.4514	-76.48
Fuscatus_M_2015_442	male	2015-09-12	Beebe Lake Bridge, Location 4	wing	42.4514	-76.48
Fuscatus_M_2015_444	male	2015-09-12	Beebe Lake Bridge, Location 5	wing	42.4514	-76.48
Fuscatus_M_2015_467	male	2015-09-16	NY1	wing	Ithaca Region	Ithaca Region
Fuscatus_M_2015_468	male	2015-09-16	NY1	wing	Ithaca Region	Ithaca Region
Fuscatus_M_2015_469	male	2015-09-16	NY1	wing	Ithaca Region	Ithaca Region
Fuscatus_M_2015_470	male	2015-09-16	NY1	wing	Ithaca Region	Ithaca Region
Fuscatus_M_2015_476	male	2015-09-16	NY3	wing	Ithaca Region	Ithaca Region
Fuscatus_M_2015_477	male	2015-09-16	NY3	wing	Ithaca Region	Ithaca Region
Fuscatus_M_2015_480	male	2015-09-16	NY4	wing	Ithaca Region	Ithaca Region
Fuscatus_M_2015_481	male	2015-09-16	NY5	wing	Ithaca Region	Ithaca Region
Fuscatus_M_2015_482	male	2015-09-16	NY5	wing	Ithaca Region	Ithaca Region
Fuscatus_M_2015_483	male	2015-09-16	NY5	wing	Ithaca Region	Ithaca Region
Fuscatus_M_2015_486	male	2015-09-16	Elmira college sports field	wing	42.0955	-76.8171
Fuscatus_M_2015_487	male	2015-09-16	Elmira college sports field	wing	42.0955	-76.8171
Fuscatus_M_2015_488	male	2015-09-16	Elmira college sports field	wing	42.0955	-76.8171
Fuscatus_M_2015_489	male	2015-09-16	Elmira college sports field	wing	42.0955	-76.8171
Fuscatus_M_2015_490	male	2015-09-16	Elmira college sports field	wing	42.0955	-76.8171
Fuscatus_M_2015_491	male	2015-09-16	Elmira college sports field	wing	42.0955	-76.8171
Fuscatus_M_2015_496	male	2015-09-16	Elmira college sports field	wing	42.0955	-76.8171
Fuscatus_M_2015_503	male	2015-09-16	Arnot Forest	wing	42.2627	-76.6272
Fuscatus_M_2015_504	male	2015-09-16	Arnot Forest	wing	42.2627	-76.6272
Fuscatus_M_2015_506	male	2015-09-16	Arnot Forest	wing	42.2627	-76.6272
Fuscatus_M_2015_516	male	2015-09-16	Arnot Forest	wing	42.2656	-76.6283
Fuscatus_M_2015_521	male	2015-09-16	Arnot Forest	wing	42.2661	-76.6285
Fuscatus_M_2015_524	male	2015-09-16	Arnot Forest	wing	42.2661	-76.6285
Fuscatus_M_2015_580	male	2015-09-16	Arnot Forest	nest	42.2653	-76.6279
Fuscatus_M_2015_604	male	2015-09-16	Arnot Forest	nest	42.2653	-76.6279
Fuscatus_M_2015_617	male	2015-09-24	Lockwood food pantry	wing	42.07	-76.5436
Fuscatus_M_2015_621	male	2015-09-24	NY13, Spencer Van Etten Youth Association Soccer field	wing	42.2089	-76.4856
Fuscatus_M_2015_622	male	2015-09-24	NY13, Spencer Van Etten Youth Association Soccer field	wing	42.2089	-76.4856
Fuscatus_M_2015_625	male	2015-09-24	NY14, Erin post office	wing	42.1844	-76.6672
Fuscatus_M_2015_626	male	2015-09-24	NY14, Erin post office	wing	42.1844	-76.6672
Fuscatus_M_2015_635	male	2015-09-24	NY16, wegman's parking lot	wing	42.4347	-76.5114
Fuscatus_M_2018_1248	male	2018-09-14	Keuka Lake Park	wing	42.5839	-77.1264
Fuscatus_M_2018_1310	male	2018-09-05	Elmira	wing	42.2141	-76.8406
Fuscatus_M_2018_1341	male	2018-08-23	Filmore Glen State Park State Park	nest	42.6995	-76.4189
Fuscatus_M_2018_1349	male	2018-08-23	Filmore Glen State Park State Park	nest	42.6995	-76.4189
Fuscatus_M_2018_1362	male	2018-09-11	Dryden Lake Park	nest	42.4637	-76.2794
Fuscatus_M_2018_1367	male	2018-08-22	Newell Farm	nest	42.4301	-76.8279
Fuscatus_M_2018_1372	male	2018-08-22	Newell Farm	nest	42.4301	-76.8279
Fuscatus_M_2018_1568	male	2018-10-10	Upper Lisle Park	wing	42.3976	-75.9688
Fuscatus_M_2018_1569	male	2018-10-11	Upper Lisle Park	wing	42.3976	-75.9688
Fuscatus_M_2018_1570	male	2018-10-12	Upper Lisle Park	wing	42.3976	-75.9688
Fuscatus_M_2018_1971	male	2018-08-27	Chenango Valley State Park	nest	42.2167	-75.8333
Fuscatus_M_2018_1984	male	2018-08-22	Rusty's House	nest	42.549	-76.5376
Fuscatus_M_2018_2007	male	2018-09-06	Chenango Valley State Park	nest	42.2167	-75.8333
Fuscatus_M_2018_2079	male	2018-09-17	Beaudry Park, Cortland	wing	42.5877	-76.1847
Fuscatus_M_2018_2086A	male	2018-09-07	Sampson State Park	nest	42.7291	-76.8924
Fuscatus_M_2018_2086B	male	2018-09-07	Sampson State Park	wing	42.7291	-76.8924
Fuscatus_M_2018_2093	male	2018-09-07	Sampson State Park	nest	42.7291	-76.8924
Fuscatus_M_2018_2233	male	Fall 2018	Freeville, NY 13068	wing	42.4204	-76.3378
Fuscatus_M_2018_2242	male	Fall 2018	Romulus Boathouse Beergarden	wing	42.7278	-76.7652
Fuscatus_M_2018_2262	male	Fall 2018	Cayuga Lake	wing	42.7149	-76.6844
Fuscatus_M_2018_2263	male	2018-05-23	Treman State Park	nest	42.3983	-76.5566
Fuscatus_M_2018_2267	male	Fall 2018	Lower Creek/Highway 13	wing	Ithaca Region	Ithaca Region
Fuscatus_M_2018_2357	male	2018-09-13	Carriage House Apartments	wing	42.4676	-76.4778
Fuscatus_M_2018_2358	male	2018-09-02	Boy Scout Camp	wing	Ithaca Region	Ithaca Region
Fuscatus_M_2018_2363	male	2018-08-31	Lansing Meyers Park	wing	42.5383	-76.5454
Fuscatus_M_2018_2458	male	Fall 2018	Ellis Hollow Community Center Pool house	wing	42.431	-76.413
Fuscatus_M_2019_1108	male	2019-09-19	Beebe Lake near Triphammer Falls	wing	42.4519	-76.48
Fuscatus_M_2019_1109	male	2019-09-19	Beebe Lake near Triphammer Falls	wing	42.4519	-76.48
Fuscatus_M_2019_1110	male	2019-09-19	Beebe Lake near Triphammer Falls	wing	42.4519	-76.48
Fuscatus_M_2019_1113	male	2019-09-19	Beebe Lake near Triphammer Falls	wing	42.4519	-76.48
Fuscatus_M_2019_1114	male	2019-09-19	Beebe Lake near Triphammer Falls	wing	42.4519	-76.48
Fuscatus_M_2019_1115	male	2019-09-19	Beebe Lake near Triphammer Falls	wing	42.4519	-76.48
Fuscatus_M_2019_1116	male	2019-09-19	Beebe Lake near Triphammer Falls	wing	42.4519	-76.48
Fuscatus_M_2019_1117	male	2019-09-19	Beebe Lake near Triphammer Falls	wing	42.4519	-76.48
Fuscatus_M_2019_1118	male	2019-09-19	Beebe Lake near Triphammer Falls	wing	42.4519	-76.48
Fuscatus_M_2019_1133	male	2019-09-18	Upper Buttermilk Falls State Park	wing	42.4095	-76.5123
Fuscatus_M_2019_1134	male	2019-09-18	Edwards Lake Cliff Preserve	wing	42.5219	-76.5176
Fuscatus_M_2019_1135	male	2019-09-18	Edwards Lake Cliff Preserve	wing	42.5219	-76.5176
Fuscatus_M_2019_1166	male	2019-09-25	Salt Point Natural Area	wing	42.5399	-76.5486
Fuscatus_M_2019_1167	male	2019-09-25	Salt Point Natural Area	wing	42.5399	-76.5486
Fuscatus_M_2019_1168	male	2019-09-25	Salt Point Natural Area	wing	42.5399	-76.5486
Fuscatus_M_2019_1169	male	2019-09-25	Salt Point Natural Area	wing	42.5399	-76.5486
Fuscatus_M_2019_1173	male	2019-09-19	Ellis Hollow Apartments	wing	42.4333	-76.5414
Fuscatus_M_2019_1174	male	2019-09-19	Ellis Hollow Apartments	wing	42.4333	-76.5414
Fuscatus_M_2019_1209	male	2019-09-28	Beebe Lake near Triphammer Falls	wing	42.4519	-76.48
Fuscatus_M_2019_1210	male	2019-09-28	Beebe Lake near Triphammer Falls	wing	42.4519	-76.48
Fuscatus_M_2019_1211	male	2019-09-28	Beebe Lake near Triphammer Falls	wing	42.4519	-76.48
Fuscatus_M_2019_1212	male	2019-09-28	Beebe Lake near Triphammer Falls	wing	42.4519	-76.48
Fuscatus_M_2019_1213	male	2019-09-28	Beebe Lake near Triphammer Falls	wing	42.4519	-76.48
Fuscatus_M_2019_1214	male	2019-09-28	Beebe Lake near Triphammer Falls	wing	42.4519	-76.48
Fuscatus_M_2019_1215	male	2019-09-28	Beebe Lake near Triphammer Falls	wing	42.4519	-76.48
Fuscatus_M_2019_1216	male	2019-09-28	Beebe Lake near Triphammer Falls	wing	42.4519	-76.48
Fuscatus_M_2019_1218	male	2019-09-28	Beebe Lake near Triphammer Falls	wing	42.4519	-76.48
Fuscatus_M_2019_1227	male	2019-09-29	Cornell Campus, Tower Rd.	wing	42.4476	-76.4773
Fuscatus_M_2019_1228	male	2019-09-29	Cornell Campus, Tower Rd.	wing	42.4476	-76.4773
Fuscatus_M_2019_1229	male	2019-09-29	Cornell Campus, Tower Rd.	wing	42.4476	-76.4773
Fuscatus_M_2019_1230	male	2019-09-29	Cornell Campus, Tower Rd.	wing	42.4476	-76.4773
Fuscatus_M_2019_1231	male	2019-09-29	Cornell Campus, Tower Rd.	wing	42.4476	-76.4773
Fuscatus_M_2019_1232	male	2019-09-29	Cornell Campus, Tower Rd.	wing	42.4476	-76.4773
Fuscatus_M_2019_1233	male	2019-09-29	Cornell Campus, Tower Rd.	wing	42.4476	-76.4773
Fuscatus_M_2019_1234	male	2019-09-29	Cornell Campus, Tower Rd.	wing	42.4476	-76.4773
Fuscatus_M_2019_1235	male	2019-09-29	Cornell Campus, Tower Rd.	wing	42.4476	-76.4773
Fuscatus_M_2019_1236	male	2019-09-29	Cornell Campus, Tower Rd.	wing	42.4476	-76.4773
Fuscatus_M_2019_1237	male	2019-09-29	Cornell Campus, Tower Rd.	wing	42.4476	-76.4773
Fuscatus_M_2019_1238	male	2019-09-29	Cornell Campus, Tower Rd.	wing	42.4476	-76.4773
Fuscatus_M_2019_1239	male	2019-09-29	Cornell Campus, Tower Rd.	wing	42.4476	-76.4773
Fuscatus_M_2019_36	male	2018-08-29	Cayuga Nature Center	wing	42.5184	-76.557
Fuscatus_M_2019_37	male	2017-10-08	Grisamore Farms	wing	42.6558	-76.4729
Fuscatus_M_2019_408	male	2019-08-08	Cornell Child Care Center	nest	42.4593	-76.4756
Fuscatus_M_2019_428	male	2019-08-08	Cornell Child Care Center	nest	42.4593	-76.4756
Fuscatus_M_2019_445	male	2019-08-16	Dryden Lake Park	nest	42.4667	-76.2833
Fuscatus_M_2019_70	male	bioblitz	Cayuga Nature Center	wing	42.5184	-76.557
Fuscatus_M_2019_71	male	bioblitz	Cayuga Nature Center	wing	42.5184	-76.557
Fuscatus_M_B20_151	male	Fall 2016	Spring Hollow, Linster Farm	nest	42.5332	-76.3131
Fuscatus_M_B20_152	male	Fall 2016	Spring Hollow, Linster Farm	nest	42.5332	-76.3131
Fuscatus_M_B20_158	male	Fall 2016	Spring Hollow, Linster Farm	nest	42.5332	-76.3131
Fuscatus_M_B20_160	male	Fall 2016	Spring Hollow, Linster Farm	nest	42.5332	-76.3131
Fuscatus_M_B20_176	male	Fall 2016	Spring Hollow, Linster Farm	nest	42.5332	-76.3131
Fuscatus_M_B20_184	male	Fall 2016	Spring Hollow, Linster Farm	nest	42.5332	-76.3131
Fuscatus_M_B20_208	male	Fall 2016	Spring Hollow, Linster Farm	nest	42.5332	-76.3131
Fuscatus_M_B20_222	male	Fall 2016	Spring Hollow, Linster Farm	nest	42.5332	-76.3131
Fuscatus_M_B20_228	male	Fall 2016	Spring Hollow, Linster Farm	nest	42.5332	-76.3131
Fuscatus_M_B26_100	male	2017-10-02	Slaterville Springs Post Office	wing	41.9991	-71.5818
Fuscatus_M_B26_25	male	2017-09-01	Watkins Glen State Park	wing	42.3803	-76.8843
Fuscatus_M_B26_26	male	2017-09-01	Watkins Glen State Park	wing	42.3803	-76.8843
Fuscatus_M_B26_27	male	2017-09-01	Watkins Glen State Park	nest	42.3803	-76.8843
Fuscatus_M_B26_42	male	2017-09-01	Watkins Glen State Park	nest	42.3803	-76.8843
Fuscatus_M_B26_49	male	2017-09-06	96B Rest Stop	wing	Ithaca Region	Ithaca Region
Fuscatus_M_B26_67	male	2017-10-01	Ellis Hollow Community Center	wing	42.4307	-76.4135
Fuscatus_M_B26_71	male	2017-10-01	Owego Creek	wing	42.135	-76.2648
Fuscatus_M_B26_72	male	2017-10-01	Owego Creek	wing	42.135	-76.2648
Fuscatus_M_B26_81	male	2017-10-04	Sheldin	wing	Ithaca Region	Ithaca Region
Fuscatus_M_B26_83	male	2017-10-01	Berkshire Hall	wing	42.3042	-76.1837
Fuscatus_M_B27_40	male	2017-09-13	Spring Hollow, Linster Farm	nest	42.5332	-76.3131
Fuscatus_M_B28_26	male	2017-09-04	Rawley Park, Richford	nest	42.3591	-76.1983
Fuscatus_M_B40_13	male	2017-09-08	Watkins Glen State Park - Group Camp	nest	42.363	-76.9209
Fuscatus_M_B40_23	male	2017-09-01	Watkins Glen State Park - Iroquois Lodge	nest	42.3676	-76.8853
Fuscatus_M_B40_27	male	2017-09-01	Watkins Glen State Park - Iroquois Lodge	nest	42.3676	-76.8853
Fuscatus_M_B40_30	male	2017-09-01	Watkins Glen State Park - Upper Falls	nest	42.3723	-76.8912
Fuscatus_M_B40_36	male	2017-09-01	Watkins Glen State Park - Upper Falls	nest	42.3723	-76.8912
Fuscatus_M_B40_39	male	Fall 2017	Cornell Entomology Building	wing	42.4468	-76.4793
Fuscatus_M_B40_40	male	Fall 2017	Arnot Forest	nest	42.2652	-76.6287
Fuscatus_M_B40_42	male	2017-09-01	Watkins Glen State Park - Upper Falls	nest	42.3723	-76.8912
Fuscatus_M_B40_52	male	2017-09-01	Watkins Glen State Park - Iroquois Lodge	nest	42.3676	-76.8853
Fuscatus_M_B40_53	male		Arnot Forest	nest	42.2652	-76.6282
Fuscatus_M_B40_59	male	2017-10-01	Liddell Field Station	nest	42.4604	-76.444
Fuscatus_M_NY_EHCC1	male	2016-09-28	Ellis Hollow Community Center	wing	42.4305	-76.4142
Fuscatus_M_NY_EHCC4	male	2016-09-28	Ellis Hollow Community Center	wing	42.4305	-76.4142
Fuscatus_M_NY_EHCC5	male	2016-09-28	Ellis Hollow Community Center	wing	42.4305	-76.4142
Fuscatus_M_NY_EHCC6	male	2016-09-28	Ellis Hollow Community Center	wing	42.4305	-76.4142
Fuscatus_M_NY_saltP1	male	Fall 2016	Salt Point Natural Area	wing	42.5405	-76.548
Fuscatus_M_NY_saltP2	male	Fall 2016	Salt Point Natural Area	wing	42.5405	-76.548
Fuscatus_M_NY_saltP3	male	Fall 2016	Salt Point Natural Area	wing	42.5405	-76.548
Fuscatus_M_NY_saltP4	male	Fall 2016	Salt Point Natural Area	wing	42.5405	-76.548
Fuscatus_M_NY_saltP5	male	Fall 2016	Salt Point Natural Area	wing	42.5405	-76.548
Fuscatus_M_NY_swITH1	male	Fall 2016	swITH	wing	42.4236	-76.5406
Fuscatus_M_NY_swITH2	male	Fall 2016	swITH	wing	42.3978	-76.5453
Fuscatus_M_NY_swITH3	male	Fall 2016	swITH	wing	42.3978	-76.5453
Fuscatus_M_NY_swITH4	male	Fall 2016	swITH	wing	42.3978	-76.5453
Fuscatus_M_NY_varna1	male	2016-09-21	Fall Creek, Dryden	wing	42.4593	-76.4357
Fuscatus_M_NY_varna10	male	2016-09-21	Fall Creek, Dryden	wing	42.4593	-76.4357
Fuscatus_M_NY_varna11	male	2016-09-21	Fall Creek, Dryden	wing	42.4593	-76.4357
Fuscatus_M_NY_varna2	male	2016-09-21	Fall Creek, Dryden	wing	42.4593	-76.4357
Fuscatus_M_NY_varna3	male	2016-09-21	Fall Creek, Dryden	wing	42.4593	-76.4357
Fuscatus_M_NY_varna4	male	2016-09-21	Fall Creek, Dryden	wing	42.4593	-76.4357
Fuscatus_M_NY_varna5	male	2016-09-21	Fall Creek, Dryden	wing	42.4593	-76.4357
Fuscatus_M_NY_varna6	male	2016-09-21	Fall Creek, Dryden	wing	42.4593	-76.4357
Fuscatus_M_NY_varna7	male	2016-09-21	Fall Creek, Dryden	wing	42.4593	-76.4357
Fuscatus_M_NY_varna8	male	2016-09-21	Fall Creek, Dryden	wing	42.4593	-76.4357
Fuscatus_M_NY_varna9	male	2016-09-21	Fall Creek, Dryden	wing	42.4593	-76.4357
fuscatus_F_17-13_NY	female	Fall 2016	Ithaca Region	unknown	Ithaca Region	Ithaca Region
fuscatus_F_17-36_NY	female	Fall 2016	Spring Hollow, Linster Farm	nest	42.5332	-76.3131	SAMN10485616
fuscatus_F_17-40_NY	female	Fall 2016	Ellis Hollow Community Center	nest	42.4308	-76.4135	SAMN10485618
fuscatus_F_17-45_NY	female	Fall 2016	Spring Hollow, Linster Farm	nest	42.5332	-76.3131	SAMN10485620
fuscatus_F_17-46_NY	female	Fall 2016	Spring Hollow, Linster Farm	nest	42.5332	-76.3131	SAMN10485621
fuscatus_F_17-49_NY	female	Fall 2016	Spring Hollow, Linster Farm	nest	42.5332	-76.3131	SAMN10485622
fuscatus_F_17-50_NY	female	Fall 2016	Ellis Hollow Community Center	wing	42.4305	-76.4142	SAMN10485623
first_fuscatus_F_401_NY	female	2015-09-12	Slaterville Springs Post Office	nest	42.3944	-76.3468	SAMN09728879
first_fuscatus_F_402_NY	female	2015-09-12	Slaterville Springs Post Office	nest	42.3944	-76.3468	SAMN09728880
first_fuscatus_F_431_NY	female	2015-09-12	Beebe Lake Bridge, Location 2	wing	42.4514	-76.48	SAMN09728881
first_fuscatus_F_432_NY	female	2015-09-12	Beebe Lake Bridge, Location 2	wing	42.4514	-76.48	SAMN10485477
first_fuscatus_F_433_NY	female	2015-09-12	Beebe Lake Bridge, Location 2	wing	42.4514	-76.48	SAMN10485478
first_fuscatus_F_443_NY	female	2015-09-12	Beebe Lake Bridge, Location 5	wing	42.4514	-76.48	SAMN10485482
first_fuscatus_F_510_NY	female	2015-09-16	Arnot Forest	nest	42.2652	-76.6287	SAMN10485486
first_fuscatus_F_525_NY	female	2015-09-16	Arnot Forest	nest	42.2652	-76.6287	SAMN09728882
first_fuscatus_F_526_NY	female	2015-09-16	Arnot Forest	nest	42.2654	-76.6282	SAMN09728883
first_fuscatus_F_528_NY	female	2015-09-16	Arnot Forest	nest	42.2649	-76.6286	SAMN09728884
first_fuscatus_F_533_NY	female	2015-09-16	Arnot Forest	nest	42.265	-76.6286	SAMN09728885
first_fuscatus_F_540_NY	female	2015-09-16	Arnot Forest	nest	42.2653	-76.6279	SAMN09728886
first_fuscatus_F_545_NY	female	2015-09-16	Arnot Forest	nest	42.2651	-76.6286	SAMN09728887
first_fuscatus_F_550_NY	female	2015-09-16	Arnot Forest	nest	42.2649	-76.6286	SAMN09728888
first_fuscatus_F_552_NY	female	2015-09-16	Arnot Forest	nest	42.2653	-76.6279	SAMN09728889
fuscatus_F_554_NY	female	2015-09-16	Arnot Forest	nest	42.2653	-76.6279	SAMN10485511
first_fuscatus_F_560_NY	female	2015-09-16	Arnot Forest	nest	42.2653	-76.6279	SAMN09728890
fuscatus_F_563_NY	female	2015-09-16	Arnot Forest	nest	42.2652	-76.6287	SAMN10485519
first_fuscatus_F_568_NY	female	2015-09-16	Arnot Forest	nest	42.2652	-76.6287	SAMN09728891
first_fuscatus_F_575_NY	female	2015-09-16	Arnot Forest	nest	42.2653	-76.6279	SAMN09728892
first_fuscatus_F_582_NY	female	2015-09-16	Arnot Forest	wing	42.2655	-76.63	SAMN09728894
first_fuscatus_F_585_NY	female	2015-09-16	Arnot Forest	nest	42.2649	-76.6285	SAMN09728895
first_fuscatus_F_590_NY	female	2015-09-16	Arnot Forest	nest	42.2652	-76.6287	SAMN09728896
novo_fuscatus_F_591_NY	female	2015-09-16	Arnot Forest	wing	42.2634	-76.6277	SAMN10485536
novo_fuscatus_F_592_NY	female	2015-09-16	Arnot Forest	wing	42.2634	-76.6277	SAMN10485537
novo_fuscatus_F_593_NY	female	2015-09-16	Arnot Forest	wing	42.2634	-76.6277	SAMN10485538
novo_fuscatus_F_6_NY	female	2016-10-07	Spring Hollow, Linster Farm	nest	42.5332	-76.3131	SAMN10485596
novo_fuscatus_F_620_NY	female	2015-09-24	NY13, Spencer Van Etten Youth Ball fields	wing	42.2078	-76.4852	SAMN09728897
novo_fuscatus_F_628_NY	female	2015-09-24	NY15, Old Scotchtown Cemetery	nest	42.1804	-76.6862	SAMN09728898
fuscatus_F_639_NY	female	2015-09-27	Spring Hollow, Linster Farm	wing	42.5332	-76.3131	SAMN10485554
fuscatus_F_641_NY	female	2015-09-27	Spring Hollow, Linster Farm	wing	42.5332	-76.3131	SAMN10485556
novo_fuscatus_F_642_NY	female	2015-09-27	Spring Hollow, Linster Farm	wing	42.5332	-76.3131	SAMN09728900
fuscatus_F_643_NY	female	2015-09-27	Spring Hollow, Linster Farm	wing	42.5332	-76.3131	SAMN10485557
fuscatus_F_644_NY	female	2015-09-27	Spring Hollow, Linster Farm	wing	42.5332	-76.3131	SAMN10485558
novo_fuscatus_F_647_NY	female	2015-09-27	Spring Hollow, Linster Farm	wing	42.5332	-76.3131	SAMN09728901
fuscatus_F_648_NY	female	2015-09-27	Spring Hollow, Linster Farm	wing	42.5332	-76.3131	SAMN10485560
fuscatus_F_649_NY	female	2015-09-27	Spring Hollow, Linster Farm	wing	42.5332	-76.3131	SAMN10485561
fuscatus_F_651_NY	female	2015-09-27	Spring Hollow, Linster Farm	wing	42.5332	-76.3131	SAMN10485563
fuscatus_F_652_NY	female	2015-09-27	Spring Hollow, Linster Farm	wing	42.5332	-76.3131	SAMN10485564
fuscatus_F_657_NY	female	2015-09-27	Spring Hollow, Linster Farm	nest	42.5332	-76.3131	SAMN10485569
novo_fuscatus_F_658_NY	female	2015-09-27	Spring Hollow, Linster Farm	nest	42.5332	-76.3131	SAMN09728902
fuscatus_F_659_NY	female	2015-09-27	Spring Hollow, Linster Farm	nest	42.5332	-76.3131	SAMN10485570
fuscatus_F_683_NY	female	2015-09-27	Spring Hollow, Linster Farm	nest	42.5332	-76.3131	SAMN10485584
novo_fuscatus_F_1_NY	female	2016-10-07	Spring Hollow, Linster Farm	nest	42.5332	-76.3131	SAMN10485593
novo_fuscatus_F_10_NY	female	2016-10-07	Spring Hollow, Linster Farm	nest	42.5332	-76.3131	SAMN09728875
novo_fuscatus_F_11_NY	female	2016-10-07	Spring Hollow, Linster Farm	nest	42.5332	-76.3131	SAMN10485598
novo_fuscatus_F_13_NY	female	2016-06-09	Arnot Forest	nest	42.2651	-76.6286	SAMN10485599
novo_fuscatus_F_14_NY	female	2016-06-09	Arnot Forest	nest	42.2652	-76.6281	SAMN09728876
novo_fuscatus_F_16_NY	female	2016-10-07	Spring Hollow, Linster Farm	nest	42.5332	-76.3131	SAMN10485600
novo_fuscatus_F_17_NY	female	2016-06-09	Arnot Forest	nest	42.2654	-76.6282	SAMN10485601
novo_fuscatus_F_19_NY	female	Fall 2016	Ithaca Region	nest	Ithaca Region	Ithaca Region
novo_fuscatus_F_21_NY	female	Fall 2016	Ithaca Region	nest	Ithaca Region	Ithaca Region
novo_fuscatus_F_24_NY	female	Fall 2016	Ithaca Region	nest	Ithaca Region	Ithaca Region
novo_fuscatus_F_26_NY	female	2016-06-09	Arnot Forest	nest	42.2657	-76.63	SAMN10485603
novo_fuscatus_F_28_NY	female	2016-06-09	Arnot Forest	nest	42.265	-76.6286	SAMN10485605
novo_fuscatus_F_29_NY	female	2016-06-09	Arnot Forest	nest	42.2651	-76.6286	SAMN10485606
novo_fuscatus_F_30_NY	female	2016-06-09	Arnot Forest	nest	42.265	-76.6286	SAMN10485607
novo_fuscatus_F_34_NY	female	2016-06-09	Arnot Forest	nest	42.2652	-76.6281	SAMN10485608
novo_fuscatus_F_36_NY	female	2016-06-09	Arnot Forest	nest	42.2653	-76.6279	SAMN10485609
novo_fuscatus_F_37_NY	female	2016-06-09	Arnot Forest	nest	42.2654	-76.6282	SAMN10485610
novo_fuscatus_F_38_NY	female	2016-06-09	Arnot Forest	nest	42.2653	-76.6279	SAMN10485611
novo_fuscatus_F_40_NY	female	2016-06-09	Arnot Forest	nest	42.2653	-76.6279	SAMN10485612
novo_fuscatus_F_42_NY	female	2016-06-09	Arnot Forest	nest	42.2652	-76.6281	SAMN10485613
novo_fuscatus_F_44_NY	female	2016-06-09	Arnot Forest	nest	42.2652	-76.6281	SAMN10485614
novo_fuscatus_F_46_NY	female	2016-10-07	Spring Hollow, Linster Farm	nest	42.5332	-76.3131	SAMN10485615
novo_fuscatus_F_5_NY	female	2016-10-07	Spring Hollow, Linster Farm	nest	42.5332	-76.3131	SAMN10485595
novo_fuscatus_F_7_NY	female	2016-06-09	Arnot Forest	nest	42.2653	-76.6279	SAMN09728873
novo_fuscatus_F_9_NY	female	2016-10-07	Spring Hollow, Linster Farm	nest	42.5332	-76.3131	SAMN09728874
fuscatus_F_2017_07_NY	female	May of 2017	Spring Hollow, Linster Farm	nest	42.5332	-76.3131
fuscatus_F_2017_16_NY	female	2017-05-24	Buttermilk Falls State Park	nest	42.4097	-76.5124
fuscatus_F_2017_58_NY	female	May of 2017	Spring Hollow, Linster Farm	nest	42.5332	-76.3131
fuscatus_F_2017_66_NY	female	May of 2017	2017 Nest 16	nest	Ithaca Region	Ithaca Region
fuscatus_F_2017_67_NY	female	2017-05-03	Robert Treman State Park	nest	42.3968	-76.5579
fuscatus_F_2018_1498_NY	female	2018-10-10	Greenwood Park	wing	42.2858	-76.089
fuscatus_F_2018_168_NY	female	2018-05-28	Spring Hollow, Linster Farm	nest	42.5332	-76.3131
fuscatus_F_2018_409_NY	female	2018-06-21	Ellis Hollow Community Center	nest	42.4305	-76.414
fuscatus_F_2018_585_NY	female	2018-08-16	Chenango Valley State Park	nest	42.2134	-75.83
fuscatus_F_2018_709_NY	female	2018-08-23	Watkins Glen - Pool House	wing	42.3728	-76.8739
fuscatus_F_2018_712_NY	female	2017-09-01	Watkins Glen State Park - Pool House	nest	42.3728	-76.8739
fuscatus_F_2018_717_NY	female	2018-08-22	Watkins Glen State Park - Iroquois Lodge	nest	42.3674	-76.8686
fuscatus_F_2018_837_NY	female	2018-09-06	Shark Barn, Freeville, NY	wing	42.4202	-76.3424
fuscatus_F_B19_138_NY	female	2016-06-09	Arnot Forest	nest	42.2651	-76.6283
fuscatus_F_B19_142_NY	female	2016-06-09	Arnot Forest	nest	42.2651	-76.6283
fuscatus_F_B26_1_NY	female	2017-09-08	Watkins Glen State Park	nest	42.363	-76.9209
fuscatus_F_B26_2_NY	female	2017-09-08	Watkins Glen State Park	nest	42.363	-76.9209
fuscatus_F_B26_28_NY	female	2017-09-01	Watkins Glen State Park	nest	42.3676	-76.8853
fuscatus_F_B26_4_NY	female	2017-09-08	Watkins Glen State Park - Group Camp	nest	42.363	-76.9209
fuscatus_F_B26_52_NY	female	Fall 2017	Arnot Forest	nest	42.2653	-76.6279
fuscatus_F_B26_61_NY	female	2017-10-01	Liddell Field Station	nest	42.4604	-76.444
fuscatus_F_B26_64_NY	female	2017-10-01	Slaterville Springs Post Office	wing	42.396	-76.345
fuscatus_F_B27_44_NY	female	2017-05-23	Lowe's shed, Ithaca	wing	42.4302	-76.5135
fuscatus_F_B27_46_NY	female	2017-09-15	Spring Hollow, Linster Farm	nest	42.5332	-76.3131
fuscatus_F_B27_51_NY	female	2017-05-03	Robert Treman State Park	nest	42.3968	-76.5579

### Sheet: Table S2 - nonsense Males
GO.ID	Term	Catergory	Annotated	Significant	Expected	P value
GO:0007094	mitotic spindle assembly checkpoint	Biological Process	7	3	0.18	0.00024
GO:0065007	biological regulation	Biological Process	1143	40	28.79	0.00202
GO:0007271	synaptic transmission, cholinergic	Biological Process	7	2	0.18	0.00749
GO:0007391	dorsal closure	Biological Process	94	7	2.37	0.00865
GO:0061332	Malpighian tubule bud morphogenesis	Biological Process	8	2	0.2	0.00986
GO:0007040	lysosome organization	Biological Process	10	2	0.25	0.01545
GO:0045739	positive regulation of DNA repair	Biological Process	1	1	0.03	0.01959
GO:0006408	snRNA export from nucleus	Biological Process	1	1	0.03	0.01959
GO:0005986	sucrose biosynthetic process	Biological Process	1	1	0.03	0.01959
GO:0045838	positive regulation of membrane potentia...	Biological Process	1	1	0.03	0.01959
GO:1903220	positive regulation of malate dehydrogen...	Biological Process	1	1	0.03	0.01959
GO:2000373	positive regulation of DNA topoisomerase...	Biological Process	1	1	0.03	0.01959
GO:0019284	L-methionine salvage from S-adenosylmeth...	Biological Process	1	1	0.03	0.01959
GO:0098586	cellular response to virus	Biological Process	1	1	0.03	0.01959
GO:0042759	long-chain fatty acid biosynthetic proce...	Biological Process	1	1	0.03	0.01959
GO:0043154	negative regulation of cysteine-type end...	Biological Process	1	1	0.03	0.01959
GO:0071230	cellular response to amino acid stimulus	Biological Process	1	1	0.03	0.01959
GO:0042659	regulation of cell fate specification	Biological Process	13	2	0.33	0.02578
GO:0016319	mushroom body development	Biological Process	16	2	0.4	0.03818
GO:0031060	regulation of histone methylation	Biological Process	4	2	0.1	0.03848
GO:0090522	vesicle tethering involved in exocytosis	Biological Process	2	1	0.05	0.03881
GO:0061086	negative regulation of histone H3-K27 me...	Biological Process	2	1	0.05	0.03881
GO:0007395	dorsal closure, spreading of leading edg...	Biological Process	2	1	0.05	0.03881
GO:0071928	tyramine signaling pathway	Biological Process	2	1	0.05	0.03881
GO:2000040	regulation of planar cell polarity pathw...	Biological Process	2	1	0.05	0.03881
GO:0007482	haltere development	Biological Process	2	1	0.05	0.03881
GO:0097298	regulation of nucleus size	Biological Process	2	1	0.05	0.03881
GO:0035321	maintenance of imaginal disc-derived win...	Biological Process	2	1	0.05	0.03881
GO:1901215	negative regulation of neuron death	Biological Process	2	1	0.05	0.03881
GO:0005525	GTP binding	Molecular Function	31	4	0.76	0.0045
GO:0030170	pyridoxal phosphate binding	Molecular Function	18	3	0.44	0.0067
GO:0004129	cytochrome-c oxidase activity	Molecular Function	6	2	0.15	0.0069
GO:0061929	gamma-glutamylaminecyclotransferase acti...	Molecular Function	1	1	0.02	0.0222
GO:0005109	frizzled binding	Molecular Function	1	1	0.02	0.0222
GO:0004343	glucosamine 6-phosphate N-acetyltransfer...	Molecular Function	1	1	0.02	0.0222
GO:0004633	phosphopantothenoylcysteine decarboxylas...	Molecular Function	1	1	0.02	0.0222
GO:0017134	fibroblast growth factor binding	Molecular Function	1	1	0.02	0.0222
GO:0072572	poly-ADP-D-ribose binding	Molecular Function	1	1	0.02	0.0222
GO:0005093	Rab GDP-dissociation inhibitor activity	Molecular Function	1	1	0.02	0.0222
GO:0004305	ethanolamine kinase activity	Molecular Function	1	1	0.02	0.0222
GO:0004865	protein serine/threonine phosphatase inh...	Molecular Function	1	1	0.02	0.0222
GO:0030246	carbohydrate binding	Molecular Function	11	2	0.27	0.0234
GO:0001046	core promoter sequence-specific DNA bind...	Molecular Function	2	1	0.05	0.0438
GO:0051287	NAD binding	Molecular Function	2	1	0.05	0.0438
GO:0004105	choline-phosphate cytidylyltransferase a...	Molecular Function	2	1	0.05	0.0438
GO:0044754	autolysosome	Cellular Compartment	3	2	0.12	0.0026
GO:0019005	SCF ubiquitin ligase complex	Cellular Compartment	7	2	0.29	0.017
GO:0005846	nuclear cap binding complex	Cellular Compartment	1	1	0.04	0.03
GO:0033565	ESCRT-0 complex	Cellular Compartment	1	1	0.04	0.03
GO:0005744	TIM23 mitochondrial import inner membran...	Cellular Compartment	11	2	0.45	0.0411

### Sheet: Table S3 - nonsense Females
GO.ID	Term	Catergory	Annotated	Significant	Expected	P value
GO:0060025	regulation of synaptic activity	Biological Process	7	2	0.1	0.0027
GO:0006313	transposition, DNA-mediated	Biological Process	1	1	0.01	0.0117
GO:0030328	prenylcysteine catabolic process	Biological Process	1	1	0.01	0.0117
GO:2001262	positive regulation of semaphorin-plexin...	Biological Process	1	1	0.01	0.0117
GO:1990809	endoplasmic reticulum tubular network me...	Biological Process	1	1	0.01	0.0117
GO:0006493	protein O-linked glycosylation	Biological Process	2	1	0.03	0.0233
GO:0036011	imaginal disc-derived leg segmentation	Biological Process	2	1	0.03	0.0233
GO:0050919	negative chemotaxis	Biological Process	2	1	0.03	0.0233
GO:0007050	cell cycle arrest	Biological Process	2	1	0.03	0.0233
GO:0065008	regulation of biological quality	Biological Process	259	10	3.53	0.0238
GO:0045924	regulation of female receptivity	Biological Process	3	1	0.04	0.0348
GO:0016973	poly(A)+ mRNA export from nucleus	Biological Process	3	1	0.04	0.0348
GO:0048729	tissue morphogenesis	Biological Process	207	6	2.82	0.0442
GO:0006182	cGMP biosynthetic process	Biological Process	4	1	0.05	0.0461
GO:0031290	retinal ganglion cell axon guidance	Biological Process	4	1	0.05	0.0461
GO:0061541	rhabdomere morphogenesis	Biological Process	4	1	0.05	0.0461
GO:1901739	regulation of myoblast fusion	Biological Process	4	1	0.05	0.0461
GO:0045849	negative regulation of nurse cell apopto...	Biological Process	4	1	0.05	0.0461
GO:0003964	RNA-directed DNA polymerase activity	Molecular Function	8	2	0.17	0.011
GO:0003676	nucleic acid binding	Molecular Function	567	17	12.27	0.016
GO:0031957	very long-chain fatty acid-CoA ligase ac...	Molecular Function	1	1	0.02	0.021
GO:0003796	lysozyme activity	Molecular Function	1	1	0.02	0.021
GO:0005546	phosphatidylinositol-4,5-bisphosphate bi...	Molecular Function	1	1	0.02	0.021
GO:0005104	fibroblast growth factor receptor bindin...	Molecular Function	1	1	0.02	0.021
GO:0017112	Rab guanyl-nucleotide exchange factor ac...	Molecular Function	1	1	0.02	0.021
GO:0004305	ethanolamine kinase activity	Molecular Function	1	1	0.02	0.021
GO:0042803	protein homodimerization activity	Molecular Function	36	3	0.78	0.037
GO:0004020	adenylylsulfate kinase activity	Molecular Function	2	1	0.04	0.041
GO:0017056	structural constituent of nuclear pore	Molecular Function	2	1	0.04	0.041
GO:0034481	chondroitin sulfotransferase activity	Molecular Function	2	1	0.04	0.041
GO:0005070	SH3/SH2 adaptor activity	Molecular Function	2	1	0.04	0.041
GO:0004867	serine-type endopeptidase inhibitor acti...	Molecular Function	2	1	0.04	0.041
GO:0016020	membrane	Cellular Compartment	1158	30	21.67	0.00035
GO:0005704	polytene chromosome band	Cellular Compartment	3	2	0.06	0.00083
GO:0005640	nuclear outer membrane	Cellular Compartment	1	1	0.02	0.01679
GO:0016363	nuclear matrix	Cellular Compartment	1	1	0.02	0.01679
GO:0005576	extracellular region	Cellular Compartment	139	8	2.6	0.01711
GO:0005794	Golgi apparatus	Cellular Compartment	55	3	1.03	0.03278
GO:0031515	tRNA (m1A) methyltransferase complex	Cellular Compartment	2	1	0.04	0.03331
GO:0032783	ELL-EAF complex	Cellular Compartment	2	1	0.04	0.03331
GO:0032580	Golgi cisterna membrane	Cellular Compartment	2	1	0.04	0.03331
GO:0005788	endoplasmic reticulum lumen	Cellular Compartment	3	1	0.06	0.04955
GO:0035869	ciliary transition zone	Cellular Compartment	3	1	0.06	0.04955
